# Library preparation method and DNA source influence endogenous DNA recovery from 100-year-old avian museum specimens

**DOI:** 10.1101/2023.02.06.527363

**Authors:** Amie E. Settlecowski, Ben D. Marks, Joseph D. Manthey

## Abstract

Museum specimens collected prior to cryogenic tissue storage are increasingly being used as genetic resources, and though high throughput sequencing is becoming more cost-efficient, whole genome sequencing (WGS) of historical DNA (hDNA) remains inefficient and costly due to its short fragment sizes and high loads of exogenous DNA, among other factors. It is also unclear how sequencing efficiency is influenced by DNA source. We aimed to identify the most efficient method and DNA source for collecting WGS data from avian museum specimens. We analyzed low-coverage WGS from 60 DNA libraries prepared from four American Robin (*Turdus migratorius*) and four Abyssinian Thrush (*Turdus abyssinicus*) specimens collected in the 1920s. We compared DNA source (toepad versus incision-line skin clip) and three library preparation methods: 1) double-stranded, single tube (KAPA); 2) single-stranded, multi-tube (IDT); and 3) single-stranded, single-tube (Claret Bioscience). We found that the multi-tube ssDNA method resulted in significantly greater endogenous DNA content, average read length, and sequencing efficiency than the other tested methods. We also tested whether a predigestion step reduced exogenous DNA in libraries from one specimen per species and found promising results that warrant further study. The ~10% increase in average sequencing efficiency of the best performing method over a commonly implemented dsDNA library preparation method has the potential to significantly increase WGS coverage of hDNA from bird specimens. Future work should evaluate the threshold for specimen age at which these results hold and how the combination of library preparation method and DNA source influence WGS in other taxa.
