## Supplemental Table 1 for "Library preparation method and DNA source influence endogenous DNA recovery from 100-year-old avian museum specimens"

Table S1. Extended summary of extracted DNA and sequencing results for each sample and sequencing negative library.
Sample	Post-extraction		Post-repair		Method	Type	Raw_reads	Cleaned_reads	Mapped_reads	Raw_bases	Cleaned_bases	Mapped_bases	Unclipped_bases	Mapped_paired_reads	Properly_paired_reads	Avg_base_quality	Avg_base_depth	Ref_dif	Ref_dif/ Mapped bases	Endogenous DNA content	Sequencing efficiency	Mean_rl
	Yield (ng/mg)	Mean DNA size (bp)	Yield (ng/mg)	Mean DNA size (bp)
extract01_negative	NA	NA	NA	NA	IDT	NA	554602	13184	256	56014802	1170670	24454	22569	188	172	44.3	1.05057	578	0.02561035	0.019278704	4.03E-04	93.26492537
extract02_negative	NA	NA	NA	NA	IDT	NA	1237110	35595	15918	124948110	2882953	1118304	1077302	226	188	48.9	1.09795	21592	0.020042662	0.373680043	0.008621995	69.91190329
extract04_negative	NA	NA	NA	NA	IDT	NA	1001370	84307	35363	101138370	6808397	2423254	2342378	506	454	48.9	1.10737	47724	0.020374167	0.344042511	0.023160132	68.2679991
idt_prep02_negative	NA	NA	NA	NA	IDT	NA	1633398	4590	82	164973198	212212	6820	6585	12	0	57.4	0.999544	110	0.016704632	0.03103029	3.99E-05	83.17073171
Tur_aby_83107	400.03	57.3586489	136.1	68.01846848	IDT	skin	10543230	3377687	2956294	1064866230	241384031	216290408	205434804	66234	47244	55.2	1.25178	3747844	0.018243472	0.851070401	0.192920762	71.99298596
Tur_aby_83107	400.03	57.3586489	136.1	68.01846848	KAPA	skin	60291676	15173393	12454291	6089459276	881830991	749587979	723530594	31466	24734	58.2	1.60425	10466826	0.014466321	0.820486693	0.118816887	59.74918938
Tur_aby_83107	400.03	57.3586489	136.1	68.01846848	SRSLY	skin	12845358	5229395	4640860	1297381158	421007701	386971315	346187007	197600	28462	53.4	1.38543	5152918	0.014884782	0.822281887	0.266835236	75.13758874
Tur_aby_83107	698.97	65.74840259	332.89	83.8974727	IDT	toepad	12616246	5505345	5115094	1274240846	541209291	508859526	487095528	994630	854900	47.8	1.43319	8510076	0.017471062	0.900013241	0.382263314	97.84229581
Tur_aby_83107	698.97	65.74840259	332.89	83.8974727	KAPA	toepad	85063362	28052905	25049328	8591399562	2167984321	1976693744	1926984645	472924	392370	55.7	2.41244	23151446	0.012014339	0.888836984	0.224292286	78.4810659
Tur_aby_83107	698.97	65.74840259	332.89	83.8974727	SRSLY	toepad	8814324	3363962	2888962	890246724	222333875	198363660	189560557	45200	14206	56.4	1.2657	3271748	0.017259645	0.852594131	0.212930362	67.02026844
Tur_aby_83109	376.78	57.92833041	73.28	61.73663869	IDT	skin	11259200	3289586	1693477	1137179200	203379660	106903751	97651451	20106	17210	55.4	1.15635	3429314	0.035117901	0.480143644	0.085871647	62.71354089
Tur_aby_83109	376.78	57.92833041	73.28	61.73663869	KAPA	skin	50694010	12086129	5770356	5120095010	617200376	309265531	294205017	7276	6198	58.7	1.35483	7885740	0.026803554	0.476676665	0.057460851	53.48903775
Tur_aby_83109	376.78	57.92833041	73.28	61.73663869	SRSLY	skin	10082848	3743576	2126380	1018367648	233245753	143961096	121049151	15744	7224	57.2	1.23127	3600538	0.02974443	0.518976871	0.118865865	65.56302687
Tur_aby_83109	858.85	66.67852486	338.13	85.07881378	IDT	toepad	10954386	4558687	4178771	1106392986	399274112	372613495	357731148	394930	326242	51.4	1.35495	6516228	0.018215434	0.895953775	0.323330998	88.01885487
Tur_aby_83109	858.85	66.67852486	338.13	85.07881378	KAPA	toepad	63046796	21055226	18858935	6367726396	1655560021	1513826035	1474207913	421256	342674	55.3	2.07953	19765146	0.013407299	0.890458754	0.231512446	79.73087121
Tur_aby_83109	858.85	66.67852486	338.13	85.07881378	SRSLY	toepad	9292408	3463440	2972356	938533208	226468661	202132892	193147486	48012	13724	56.3	1.2573	3339618	0.017290507	0.852866287	0.205797178	66.34083483
Tur_aby_83114	1350.36	78.70522303	576.64	218.792993	IDT	skin	46551826	32782921	30898468	4701734426	3285178128	3109694596	3007589228	23962194	22349100	37.4	3.25848	25565488	0.008500326	0.915502634	0.639676544	100.171398
Tur_aby_83114	1350.36	78.70522303	576.64	218.792993	KAPA	skin	32025044	15209417	14269664	3234529444	1662818260	1569701629	1528233387	4261400	3974060	45.7	2.09138	20041590	0.013114221	0.919062187	0.472474718	109.3784017
Tur_aby_83114	1350.36	78.70522303	576.64	218.792993	SRSLY	skin	9556530	5058463	4693267	965209530	537424619	503883463	485279759	1394070	951452	45.5	1.44545	8105982	0.01670373	0.9029727	0.502771413	104.2435626
Tur_aby_83114	800	53.96081858	55.17	98.74479975	IDT	toepad	24483632	10020111	8797308	2472846832	892065003	792382812	763252534	1130754	987158	49.9	1.59376	12291598	0.016104235	0.855601925	0.30865338	89.44344095
Tur_aby_83114	800	53.96081858	55.17	98.74479975	KAPA	toepad	45376460	15442097	13925344	4583022460	1288126209	1175168369	1145313481	315950	265836	55.2	1.86303	16987190	0.014831913	0.889131417	0.249903528	83.93927169
Tur_aby_83114	800	53.96081858	55.17	98.74479975	SRSLY	toepad	7623890	3341244	3008529	770012890	292750856	268452144	255978858	181658	54260	52.6	1.32649	4564110	0.017830027	0.874391493	0.33243451	85.31664232
Tur_aby_83114†	4254.55	96.89772644	1872.73	211.9819977	IDT	skin	42344152	28303538	26730186	4276759352	2867477233	2720004014	2630290657	19090720	17830382	38.4	2.95084	24399784	0.009276459	0.917283885	0.61501956	101.2412144
Tur_aby_83114†	4254.55	96.89772644	1872.73	211.9819977	KAPA	skin	34256620	15743376	14752534	3459918620	1682022400	1587562532	1546615789	3945570	3688128	46.4	2.10421	20305240	0.01312882	0.919497736	0.447009297	107.0506403
Tur_aby_83114†	4254.55	96.89772644	1872.73	211.9819977	SRSLY	skin	9353628	4798919	4441918	944716428	496881280	465580221	448263569	1160700	796010	46.4	1.4207	7651518	0.017069239	0.902154271	0.474495368	101.674932
Tur_aby_83114†	1901.96	56.07438197	202.94	107.5293429	IDT	toepad	28085574	11695612	10765937	2836642974	1173201620	1091496328	1045130837	1378388	1125080	48.9	1.77138	15686626	0.015009246	0.89083651	0.36843933	99.55740834
Tur_aby_83114†	1901.96	56.07438197	202.94	107.5293429	KAPA	toepad	62506006	22225535	20216344	6313106606	1865347040	1720146313	1677763648	460944	376912	55.1	2.21206	22049976	0.01314248	0.899437805	0.265758802	84.51906313
Tur_aby_83114†	1901.96	56.07438197	202.94	107.5293429	SRSLY	toepad	14229314	6311944	5748804	1437160714	564574933	525680185	494443048	488348	101082	51.5	1.45154	7837238	0.015850638	0.875779315	0.344041584	85.21403582
Tur_aby_83115	942.98	56.71091732	526.94	69.01030542	IDT	skin	14515194	4282428	3804174	1466034594	336896527	307559390	289157547	111794	79514	53.6	1.34627	5022664	0.017369991	0.858297797	0.197237874	78.73682061
Tur_aby_83115	942.98	56.71091732	526.94	69.01030542	KAPA	skin	80023904	19286913	16195461	8082414304	1117483505	964540320	942426958	32260	24502	58.4	1.78499	12828804	0.013612518	0.843347534	0.116602159	59.36266149
Tur_aby_83115	942.98	56.71091732	526.94	69.01030542	SRSLY	skin	11551600	3301176	2648779	1166711600	175034313	146767420	140547201	8622	3006	58.2	1.24606	2157224	0.015348751	0.802969421	0.12046439	54.8046302
Tur_aby_83115	564	59.43490812	217.47	83.12962	IDT	toepad	43015200	17596363	16223854	4344535200	1676980556	1569504648	1498270146	2979586	2419676	48	2.08771	19126910	0.012765996	0.893433225	0.344863162	94.72771817
Tur_aby_83115	564	59.43490812	217.47	83.12962	KAPA	toepad	14252904	4922328	4370403	1439543304	378724566	344133916	333803459	81304	68588	55.8	1.38521	5922640	0.017742896	0.881388452	0.231881499	78.08463734
Tur_aby_83115	564	59.43490812	217.47	83.12962	SRSLY	toepad	12698724	5550745	5024851	1282571124	481680362	448555702	415278943	402108	75414	51.8	1.41938	6391374	0.015390556	0.862146302	0.323786288	81.82572632
Tur_mig_162188	375.19	52.57982379	597.41	58.71150739	IDT	skin	15767906	4767953	3974350	1592558506	283669599	243150605	233284213	26806	23530	57.1	1.25029	4132018	0.017712377	0.822380029	0.14648392	60.96975314
Tur_mig_162188	375.19	52.57982379	597.41	58.71150739	KAPA	skin	2136354	741198	596013	215771754	43468402	36179981	34902311	1318	1212	58.5	1.22858	629714	0.018042186	0.802935222	0.161755699	60.5200381
Tur_mig_162188	375.19	52.57982379	597.41	58.71150739	SRSLY	skin	9774638	3524033	2936880	987238438	211004816	181956489	173736906	12304	7470	57.7	1.24431	3066260	0.01764887	0.823378865	0.17598272	61.08838949
Tur_mig_162188	501.8	57.59710219	436.09	76.70269366	IDT	toepad	21991302	9498461	8577268	2221121502	895024251	824332167	786772708	1529652	1360664	47.7	1.60361	12953080	0.01646356	0.879051833	0.354223174	95.19056025
Tur_mig_162188	501.8	57.59710219	436.09	76.70269366	KAPA	toepad	10851084	4531245	3960770	1095959484	348600501	311834661	301923749	85446	75998	55.7	1.35386	5781244	0.019148027	0.866102453	0.275488057	78.37568063
Tur_mig_162188	501.8	57.59710219	436.09	76.70269366	SRSLY	toepad	8363832	3595541	3154563	844747032	271725210	245700670	235906757	80412	41872	55.1	1.26857	4528264	0.019195143	0.86818134	0.279263197	76.18516431
Tur_mig_162188†	173.57	54.15612003	47.37	62.89774124	IDT	skin	6556620	4109085	859118	662218620	380288135	69140053	66166489	83278	72158	39.3	1.20364	1306926	0.019752083	0.173990411	0.099916383	80.05361765
Tur_mig_162188†	173.57	54.15612003	47.37	62.89774124	KAPA	skin	14979564	6378674	2902151	1512935964	499627495	171643850	166721256	13780	12788	49	1.25508	2983768	0.017896746	0.333691115	0.110197166	59.05316868
Tur_mig_162188†	173.57	54.15612003	47.37	62.89774124	SRSLY	skin	8848506	3793474	2072037	893699106	290648296	134273127	120663745	16448	8050	50.7	1.2071	2070740	0.017161244	0.415153802	0.135016074	63.25790737
Tur_mig_162188†	231.03	59.13132737	98.59	77.89409223	IDT	toepad	9140914	3947385	3553949	923232314	350873728	322189465	306976632	467514	399384	49.7	1.32315	5897090	0.019210224	0.874892041	0.332502045	89.65042219
Tur_mig_162188†	231.03	59.13132737	98.59	77.89409223	KAPA	toepad	31166042	12311132	10862063	3147770242	949069131	855551007	828339390	200150	179562	55.8	1.6413	13811536	0.016673765	0.872791415	0.26315116	78.32551213
Tur_mig_162188†	231.03	59.13132737	98.59	77.89409223	SRSLY	toepad	10197952	4418869	3924551	1029993152	346526620	316135247	301597437	102710	44766	54.9	1.31159	5680790	0.018835671	0.870344209	0.292814992	78.11022733
Tur_mig_175413	197.25	50.97260202	59.33	62.3720111	IDT	skin	8179866	2718923	2309328	826166466	213394991	185353683	172135515	66014	47018	53.5	1.25772	3320826	0.019291928	0.806652088	0.208354517	78.29721288
Tur_mig_175413	197.25	50.97260202	59.33	62.3720111	KAPA	skin	15668314	4989825	3858997	1582499714	294875027	236139028	227141047	11164	9366	58.3	1.32262	3996512	0.017594847	0.770295977	0.143533073	60.91460984
Tur_mig_175413	197.25	50.97260202	59.33	62.3720111	SRSLY	skin	11302022	4568147	3844055	1141504222	327563830	287167104	259334414	69762	15670	55.6	1.30484	4416708	0.017030937	0.791706502	0.227186557	70.21853232
Tur_mig_175413	501.09	56.22452619	219.23	86.23247565	IDT	toepad	12342940	6034896	5656826	1246636940	616386293	584631983	550874061	1940910	1559354	44.3	1.47143	9363206	0.016996999	0.893715625	0.441888126	100.6641225
Tur_mig_175413	501.09	56.22452619	219.23	86.23247565	KAPA	toepad	32865076	13066530	11714066	3319372676	1054259089	966020136	929770114	386384	328124	54.8	1.69958	14989842	0.016122095	0.881918044	0.280104166	81.68056748
Tur_mig_175413	501.09	56.22452619	219.23	86.23247565	SRSLY	toepad	7511462	3534856	3237788	758657662	325513866	305805250	282414364	385472	81150	50.2	1.30428	4816220	0.017053736	0.867595496	0.372255337	86.19715267
Tur_mig_175421	463.63	52.32276484	111.02	62.95391201	IDT	skin	6676990	2312374	1972792	674375990	144286552	127233115	121254614	29466	23420	56.6	1.19108	2263732	0.018669244	0.840373634	0.179802685	64.10051872
Tur_mig_175421	463.63	52.32276484	111.02	62.95391201	KAPA	skin	56184392	17567023	14700030	5674623592	1086220770	936661252	904532434	54548	46526	58.1	1.73565	13635954	0.015075141	0.83273351	0.159399548	63.38835681
Tur_mig_175421	463.63	52.32276484	111.02	62.95391201	SRSLY	skin	14817966	5833591	5051913	1496614566	396936300	356224077	332575816	57060	18474	56.5	1.33857	5674510	0.017062305	0.837856895	0.222218749	67.81793924
Tur_mig_175421	838.1	60.18343273	234	82.43688586	IDT	toepad	21437766	9639589	8979713	2165214366	967011418	913356029	861957943	2130912	1655058	46.3	1.65346	13501806	0.015664112	0.891362736	0.398093582	98.88395622
Tur_mig_175421	838.1	60.18343273	234	82.43688586	KAPA	toepad	51021864	19646629	17510492	5153208264	1518612014	1385162807	1334961391	398110	331338	55.6	1.96587	19473130	0.014587036	0.879066792	0.259054423	78.29577118
Tur_mig_175421	838.1	60.18343273	234	82.43688586	SRSLY	toepad	7292082	3329758	3029001	736500282	290746844	271486767	252506688	211680	44898	52.3	1.28458	4537620	0.017970296	0.86847611	0.342846696	83.02683589
Tur_mig_66823	1150.86	387.2405531	950.45	1923.429738	IDT	skin	60983708	51777249	49162817	6159354508	4930705979	4705818131	4533847880	44009154	41332324	35.3	4.60538	30889808	0.006813155	0.919512926	0.7360914	95.45098764
Tur_mig_66823	1150.86	387.2405531	950.45	1923.429738	KAPA	skin	35560264	24119473	22909441	3591586664	2570819793	2453975064	2368019187	15301200	14346882	39.3	2.71923	24648748	0.010409015	0.921114422	0.659323973	106.5514557
Tur_mig_66823	1150.86	387.2405531	950.45	1923.429738	SRSLY	skin	9877446	6227719	5866894	997622046	658729494	625244116	603914139	3130368	2795322	41.4	1.50347	10364756	0.017162632	0.916786245	0.605353642	105.5831304
Tur_mig_66823	223.7	53.26292293	47.36	75.27536594	IDT	toepad	5129364	2241226	2027110	518065764	187968141	173922963	166286476	265522	233296	50.7	1.23339	3378300	0.020316144	0.884652448	0.320975613	85.14812968
Tur_mig_66823	223.7	53.26292293	47.36	75.27536594	KAPA	toepad	50766820	19753215	17264145	5127448820	1418618640	1271273664	1235366045	238674	216122	56.5	1.93631	18494640	0.01497098	0.870823215	0.240931911	73.39890387
Tur_mig_66823	223.7	53.26292293	47.36	75.27536594	SRSLY	toepad	11857540	4311454	3633137	1197611540	254932068	223103990	218064070	20552	13176	57.7	1.23638	4014292	0.018408773	0.855381089	0.182082472	61.15516426
†Extraction replicate not subjected to predigestion
